# From Single-Cell Emergent Behaviors to Clinical Outcome: PTEN-driven Migratory Efficiency as a Potential New Vulnerability in Glioblastoma

**DOI:** 10.64898/2026.03.18.712310

**Authors:** Mariangela Morelli, Gianmarco Ferri, Francesca Lessi, Francesca Di Lorenzo, Sara Franceschi, Francesca Marchetto, Gabriele Tancreda, Tiziano Vadi, Francesco Sarnari, Tim Hohmann, Francesco Pieri, Carlo Gambacciani, Francesco Pasqualetti, Yawer Shaw, Jace Singh, Bruce West, Michele Menicagli, Manuel Giacomarra, Lucio Tonello, Paolo Aretini, Filippo Geraci, Aldo Pastore, Orazio Santo Santonocito, Anna Luisa Di Stefano, Paolo Grigolini, Luigi Palatella, Chiara Maria Mazzanti

## Abstract

**Background:** Glioblastoma (GB) is a highly aggressive brain tumor with a median survival of approximately 14 months, primarily due to its ability to infiltrate healthy brain tissue both as single cells and in collectives. A deeper understanding of GB cell motility, both individual and collective, is crucial for developing patient-specific therapies. We aimed to characterize migration in patient-derived GB cells using advanced modeling to identify stratification markers and therapeutic vulnerabilities.

**Methods:** We developed Single-Cell Behavior Live Imaging (ScBLI), an approach integrating live imaging with computational analysis, applied to 30 GB primary cell cultures. Trajectories and morphological features were tracked and analyzed. Diffusion Entropy Analysis (DEA) was applied to classify trajectories based on the Delta Scaling parameter (δ scaling). We evaluated functional responses correlating all findings with clinical outcomes and transcriptomic profiles.

**Results:** We analyzed 4,279 cell trajectories. Based on δ scaling (range 0.28–0.837), we defined three distinct motility groups: Low (L, δ scaling ≤0.5), Medium (M, 0.5 < δ scaling ≤ 0.7), and High (H, δ scaling >0.7). Functional assays demonstrated that Group H cells are more performant in both positive and negative chemotaxis. Clinically, the three groups showed a clear linear progression with patient survival: High δ scaling correlated with the shortest survival (poorer prognosis), while Low δ correlated with the longest survival, suggesting that structured motility drives invasiveness. Integrative multi-omic analysis, encompassing both exome and transcriptome profiling, demonstrated that these groups are defined by distinct molecular landscapes rather than poor behavioral traits. Moreover, exome data revealed that Group H is significantly enriched in PTEN alterations (75% vs. 8% in Group L), with PTEN gain-of-function (GoF) mutations exclusively restricted to this group (100% vs 0% in Group L). Notably, within our extended cohort (n=51) currently characterized by whole-exome sequencing, we observed that specific PTEN GoF mutations were associated with a significantly shorter survival compared to PTEN wild-type cases (median OS 6.4 vs 16.6 months; p=0.02), which typically harbor the canonical loss of chromosome 10q. A similar clinical trend was observed when comparing directly GoF carriers to patients with truncating (Ter) alterations (median OS 6.4 vs 14.3 months; p=0.09). Conversely, no survival difference was found between truncating (Ter) mutations and wild-type cases.

**Conclusion:** Our findings demonstrate for the first time that migratory efficiency, quantified through DEA, represents a powerful predictor of glioblastoma aggressiveness. Tumor cells adopting highly efficient exploration strategies are strongly associated with poor clinical outcomes and are characterized by distinct molecular signatures, notably PTEN gain-of-function alterations.

**Statement of significance:** Our multi-scale computational framework elucidates emergent behavioral phenotypes as pivotal drivers of glioblastoma progression. By demonstrating a correlation between enhanced migratory efficiency, PTEN gain-of-function, and significantly reduced overall survival, we establish a foundational paradigm for deciphering the emergent complexity governing tumor invasiveness.
