## Supplementary material for "From Single-Cell Emergent Behaviors to Clinical Outcome: PTEN-driven Migratory Efficiency as a Potential New Vulnerability in Glioblastoma": TableS8

### Sheet: Delta scaling gene contribtion
	GB79	GB97	GB58	GB103	GB109_S2	GB122	GB70	GB108	GB129	GB99	GB110	GB96	GB98	GB130_S6	GB127	GB25,6	GB104	GB86	GB90_2	GB128_S5	GB107	GB60	GB156	GB141	Contribution
Delta	0.26	0.322	0.443	0.545	0.598	0.618	0.624	0.631	0.648	0.665	0.67	0.674	0.679	0.687	0.713	0.731	0.766	0.773	0.77	0.795	0.8	0.822	0.83	0.83
FTH1	11804	113522	23846	51218	33149	24977	44220	44413	83662	100580	85208	463874	73492	27552	15017	3677	92300	47215	12325	25815	38893	26933	32759	15775	2.8
TNC	29007	3705	43988	13117	25532	1950	63827	33369	126178	1349	1039	25635	2306	2199	23505	15002	12470	49627	22675	2115	5712	1602	1224	12670	3.27
SLC1A2	20093	42970	22957	4893	17879	51747	26920	7058	2591	18861	82188	975	41610	84291	31623	23299	14522	2166	1724	16697	61	127457	110289	5518	3.3
SEC61G	249	1414	3713	496	4134	167	30654	2678	1827	631	3497	5405	557	206	14990	8079	125020	318	175	277	2089	127	144	202	3.4
MT3	2561	13889	9843	3525	4839	2552	11600	4995	7475	5847	19702	4766	14130	4831	3000	1528	139589	882	1941	4131	0	35545	7679	3329	3.4
CCND2	17393	9894	7909	7452	26294	11133	7751	8263	8492	5347	4277	1407	3748	13918	17813	25852	28468	4897	49306	7177	145	11573	6505	10654	3.4
SPARC	72682	15242	36816	40173	60162	12776	68639	182238	94594	75067	27619	45880	36464	13231	23683	17715	41927	47414	24143	9833	189022	19250	13242	26610	3.6
C3	48472	15313	33494	78331	13858	8114	36709	20311	34027	9735	6586	13801	19044	15255	12761	2715	13686	57773	23435	12580	4	6433	3685	35144	3.68
MEG3	5880	13579	7457	1862	4944	16678	6861	8527	28604	2160	16584	24	11972	6738	8382	5511	1882	3989	13716	6981	9654	139151	17906	282	3.95
CD74	54410	45308	21229	39569	8945	8576	13897	41134	28183	14189	15471	16975	27466	8375	20145	4382	8038	46230	17275	16044	15	3854	4125	40689	4
THBS1	1282	1123	1401	3589	3738	1380	5291	2946	6620	124	78	1375	62	337	327	505	57	50674	1603	303	726855	431	849	3921	4.02
IGFBP5	15529	17871	79150	35456	12740	6869	74367	59404	20188	1990	3644	234448	3338	4498	67197	59678	108525	15688	10890	14151	373	8933	7609	24257	4.08
LTF	129	56	7400	25807	376	2	3106	193	138	37	91	324689	117	12	15	5	139	10651	13	3	1	146	59	3269	4.08
EGFR	105	2142	67657	4727	23179	2159	115855	325	939	569	5624	656	571	3139	169447	174833	13735	2600	845	683	7771	5601	1433	2488	6.76
ACTG1	26757	46971	36812	30373	44829	9954	55144	128715	96932	42139	26366	217273	31743	18389	23277	15563	82005	52622	43354	17665	235994	10408	10562	47769	8.09
FCGBP	64602	2363	73573	59006	17940	316	78580	22267	38995	295	753	1007	425	3879	18245	1667	8453	42587	8718	5889	3	2925	278	43560	12.6
KIF5A	1454	107540	1650	1424	510	23764	953	154	484	5962	79470	320	62932	20881	2178	1798	804	910	1638	11101	51	13509	96733	10744	14.22
PTPRZ1	110227	34001	53480	23366	47236	24252	107024	29722	25472	15295	27138	3758	14424	24489	57458	71563	54670	11789	63264	35210	1	14644	7729	13620	17.35
GAPDH	34324	119528	58901	37236	40777	17479	86035	144808	161119	55166	57443	358896	62220	23028	42172	16692	344986	32229	33321	16737	196139	19839	25098	32091	18.09
LRP1	90720	10800	100549	33967	47163	17036	81433	30165	17832	9452	11892	8660	12202	23886	36230	38240	14975	61829	31186	15386	64953	44223	22266	36286	20
FN1	27556	8089	29566	119201	207336	9338	99949	184984	74117	5569	4793	59338	3608	8410	23824	27580	10211	237557	25344	3747	2801154	1997	5721	13112	20.12
VIM	34866	19705	47428	31746	28614	2971	101772	123213	143859	4210	15250	129973	10427	5233	24625	12820	160991	35483	12764	4751	209669	3059	3392	19064	22.02
PLP1	6859	98251	544	41239	1947	108106	1084	1916	9250	508198	157401	2303	213709	226997	5909	2122	2528	69518	32963	133383	4	4934	67351	20042	24.24
CDR1	5510	542	2880	13993	298	79239	161	18	15	1767	5167	80	2029	127659	14534	1134	34	11376	15939	110385	7092	12866	448571	9644	28.56
ACTB	111741	148326	138853	92619	98556	31390	150739	337608	257967	107300	70202	208245	93640	57595	43836	37063	227884	153318	74396	63446	576268	47391	36736	128239	36.33
NEAT1	134848	18972	300232	230667	224723	56065	485260	39818	23017	16942	13899	22005	30417	119649	245295	30156	33807	279463	66878	60478	329765	100044	65997	88151	39.18
SPP1	63445	275129	36148	83841	24115	10907	48835	170415	445031	31928	36845	21077	32373	32047	19346	2730	16558	68491	32058	45988	6	874	4400	26407	57.37
GFAP	194591	292848	262302	181552	170606	159058	211247	25714	244032	319711	240648	419273	619032	144524	181409	33687	261916	102830	288411	186092	29	544540	188282	557261	57.38
MBP	10039	125091	586	51819	934	140723	347	3908	31629	1246194	222534	18662	554550	336174	5626	586	4539	180396	48348	169149	927	11179	226188	61720	61.87
RN7SL1	73412	113	118245	78891	98772	60169	109718	1702	156	114	240	784	79	13802	56013	29916	84	1052025	95327	21807	890136	475259	869099	523910	63.13
MALAT1	477208	19922	749410	554939	651540	499131	593501	285226	26835	14515	25651	17479	15310	484307	632816	751796	25773	714639	431498	465729	863956	470974	319716	251779	64.02
CLU	126631	136179	180926	180273	61553	51900	107118	114314	183826	81417	115292	453295	142773	27365	66564	8221	291186	64686	24771	23052	120	85024	49551	129522	70.87
RN7SL2	70089	59	177855	164883	102544	99429	157875	1205	42	174	175	624	76	16804	77101	16331	93	794694	97444	26499	590949	554438	1626518	776655	77.35
RN7SK	248975	264	250096	213349	232969	146341	489761	2374	114	377	1072	256	175	61726	241954	248490	678	534836	131409	122327	613153	105767	386331	596922	82.06
Delta class L-M-H	Low	Low	Low	Low	Mid	Mid	Mid	Mid	Mid	Mid	Mid	Mid	Mid	Mid	High	High	High	High	High	HIgh	High	High	High	High
Delta class LowC-HighC	LowC	LowC	LowC	LowC	LowC	LowC	LowC	LowC	LowC	LowC	LowC	HighC	HighC	HighC	HighC	HighC	HighC	HighC	HighC	HighC	HighC	HighC	HighC	HighC

### Sheet: genes significantly correlated
	Delta	CD74	FCGBP	PTPRZ1	RN7SL1	RN7SL2	Delta class 3	Delta class 2
GB79	0.26	54410	64602	110227	73412	70089	Low	LowC
GB97	0.322	45308	2363	34001	113	59	Low	LowC
GB58	0.443	21229	73573	53480	118245	177855	Low	LowC
GB103	0.545	39569	59006	23366	78891	164883	Low	LowC
GB109	0.598	8945	17940	47236	98772	102544	Mid	LowC			Matrice di Correlazione
GB122	0.618	8576	316	24252	60169	99429	Mid	LowC							Delta		CD74		FCGBP		PTPRZ1		RN7SL1		RN7SL2
GB70	0.624	13897	78580	107024	109718	157875	Mid	LowC			Delta		r di Pearson		—
GB108	0.631	41134	22267	29722	1702	1205	Mid	LowC					valore p		—
GB129	0.648	28183	38995	25472	156	42	Mid	LowC			CD74		r di Pearson		-0.545	**	—
GB99	0.665	14189	295	15295	114	174	Mid	LowC					valore p		0.006		—
GB110	0.67	15471	753	27138	240	175	Mid	LowC			FCGBP		r di Pearson		-0.437	*	0.518	**	—
GB96	0.674	16975	1007	3758	784	624	Mid	HighC					valore p		0.033		0.009		—
GB98	0.679	27466	425	14424	79	76	Mid	HighC			PTPRZ1		r di Pearson		-0.46	*	0.134		0.515	**	—
GB130	0.687	8375	3879	24489	13802	16804	Mid	HighC					valore p		0.024		0.533		0.01		—
GB127	0.713	20145	18245	57458	56013	77101	High	HighC			RN7SL1		r di Pearson		0.447	*	-0.04		0.028		-0.395		—
GB25	0.731	4382	1667	71563	29916	16331	High	HighC					valore p		0.029		0.852		0.896		0.056		—
GB104	0.766	8038	8453	54670	84	93	High	HighC			RN7SL2		r di Pearson		0.434	*	-0.095		0.014		-0.36		0.881	***	—
GB86	0.773	46230	42587	11789	1052025	794694	High	HighC					valore p		0.034		0.66		0.949		0.084		< .001		—
GB90	0.77	17275	8718	63264	95327	97444	High	HighC			Nota. * p < .05, ** p < .01, *** p < .001
GB128	0.795	16044	5889	35210	21807	26499	HIgh	HighC
GB107	0.8	15	3	1	890136	590949	High	HighC
GB60	0.822	3854	2925	14644	475259	554438	High	HighC
GB156	0.83	4125	278	7729	869099	1626518	High	HighC
GB141	0.83	40689	43560	13620	523910	776655	High	HighC
gene Contribution to delta		4	12.6	17.35	63	77
