## Supplementary material for "From Single-Cell Emergent Behaviors to Clinical Outcome: PTEN-driven Migratory Efficiency as a Potential New Vulnerability in Glioblastoma": Table S5

### Sheet: basal migration
GB79 δ=0.26	GB1 δ=0.32	GB58 δ=0.45	Gb3 δ=0.54	Gb109 δ=0.60	Gb129 δ=0.65	Gb98 δ=0.68	GB130 δ=0.69	GB127 δ=0.71	GB90bis δ=0.77	GB86 δ=0.77	Gb107 δ=0.80	GB60 δ=0.82	GB156 δ=0.83	GB157 δ=0.83	NHA δ=0.75
0.33	0.5	0.35	0.37	0.49	0.49	0.31	0.56	0.43	0.27	0.41	0.25	0.43	0.4	0.41	0.82

### Sheet: Food singular cases
GB1-δ 0.27	GB4-δ 0.45	GB6-δ 0.50	GB7-δ 0.54	GB11-δ 0.58	GB13-δ 0.63	GB16-δ 0.65	GB18-δ 0.66	GB21-δ 0.72	GB23-δ 0.72	GB24-δ 0.74	GB26-δ 0.75	GB27-δ 0.78	NHA-δ 0.78
-0.424242	-0.514286	0.16	0.027027	-0.612245	-0.0612245	-0.16129	-0.27907	0.296296	-0.142857	0.121951	0.28	0.790698	0.170732

### Sheet: Food L-H-M
L	M	H
-0.424242	0.027027	0.296296
-0.514286	-0.612245	-0.142857
0.16	-0.0612245	0.121951
	-0.16129	0.28
	-0.27907	0.790698
		0.170732

### Sheet: TMZ singular cases
GB4-δ 0.45	GB5-δ 0.50	GB7- δ 0.54	GB10-δ 0.58	GB21-δ 0.72	GB24-δ 0.74	GB26-δ 0.75	GB27-δ 0.78	T98G TMZ res δ 0.74	U87 TMZ sens
0.114286	-0.66	0.390244	-0.714286	-0.214286	0.512195	0.28	0.930233	2.5	-0.08
0.0285714	-0.68	0.317073	-0.734694	-0.392857	0.585366	0.24	0.860465	2.33333	-0.0933333
-0.2	-0.64	0.219512	-0.836735	-0.410714	0.682927	0.24	0.837209	1.88889	-0.106667

### Sheet: TMZ L-M-H
L	M	H	T98G TMZ δ Res 0.74	U87 TMZ Sens
0.114286	0.390244	-0.21429	2.5	-0.08
0.028571	0.317073	-0.39286	2.33333	-0.0933333
-0.2	0.219512	-0.41071	1.88889	-0.106667
-0.66	-0.71429	0.512195
-0.68	-0.73469	0.585366
-0.64	-0.83673	0.682927
		0.28
		0.24
		0.24
		0.930233
		0.860465
		0.837209
